# Regulatory kinase genetic interaction profiles differ between environmental conditions and cellular states

**DOI:** 10.1101/735720

**Authors:** Siyu Sun, Anastasia Baryshnikova, Nathan Brandt, David Gresham

## Abstract

Cell growth and quiescence in eukaryotic cells is controlled by an evolutionarily conserved network of signaling pathways. Signal transduction networks operate to modulate a wide range of cellular processes and physiological properties when cells exit proliferative growth and initiate a quiescent state. How signaling networks function to respond to diverse signals that result in cell cycle exit and establishment of a quiescent state is poorly understood. Here, we studied the function of signaling pathways in quiescent cells using global genetic interaction mapping in the model eukaryotic cell, *Saccharomyces cerevisiae* (budding yeast). We performed pooled analysis of genotypes using molecular barcode sequencing to test the role of ∼3,900 gene deletion mutants and ∼11,700 pairwise interactions between all non-essential genes and the protein kinases *TOR1, RIM15, PHO85* in three different nutrient-restricted conditions in both proliferative and quiescent cells. We detect nearly five-fold more genetic interactions in quiescent cells compared to proliferative cells. We find that both individual gene effects and genetic interaction profiles vary depending on the specific pro-quiescence signal. The master regulator of quiescence, *RIM15* shows distinct genetic interaction profiles in response to different starvation signals. However, vacuole-related functions show consistent genetic interactions with *RIM15* in response to different starvation signals suggesting that *RIM15* integrates diverse signals to maintain protein homeostasis in quiescent cells. Our study expands genome-wide genetic interaction profiling to additional conditions, and phenotypes, highlighting the conditional dependence of epistasis.
