## Supplementary material for "Regulatory kinase genetic interaction profiles differ between environmental conditions and cellular states": 10

nutrient	Systematic	GrowStage	estimate	p.value	q.value	Common
carbon	YBR071W	Pro	0.0345444487091894	0.0351066189636858	0.0442288112928325	YBR071W
carbon	YGL146C	Pro	0.055577101842767	0.29324356511489	0.193528799726433	RRT6
carbon	YLL053C	Pro	0.0414796989065406	0.207856359972036	0.152725348198726	YLL053C
carbon	YLR328W	Pro	0.0408321076349275	0.150356693413146	0.122264670809366	NMA1
carbon	YML048W	Pro	0.0108036886832739	0.821634138622256	0.379707555639509	GSF2
carbon	YNL224C	Pro	0.0548136714616024	0.00333079434870365	0.00819325796732382	SQS1
carbon	YOL117W	Pro	0.0464019137826287	0.236395882640014	0.166890927878334	RRI2
carbon	YOR084W	Pro	0.0377291540200599	0.0147262371214394	0.0238604537779964	LPX1
nitrogen	YBR071W	Pro	0.020026656468371	0.359418411615359	0.221903504538264	YBR071W
nitrogen	YGL146C	Pro	0.0362280526459935	0.571868474296144	0.302211433861572	RRT6
nitrogen	YLL053C	Pro	-0.011237484802161	0.724224294712825	0.351189781397163	YLL053C
nitrogen	YLR328W	Pro	-0.00999954761225218	0.797445719882299	0.372710755154336	NMA1
nitrogen	YML048W	Pro	0.0357833227719638	0.50423186656009	0.278129193105825	GSF2
nitrogen	YNL224C	Pro	0.0111922250388204	0.716566467546223	0.34891886711882	SQS1
nitrogen	YOL117W	Pro	0.0797077167786707	0.0730365380726043	0.0741229479469244	RRI2
nitrogen	YOR084W	Pro	6.56842875335458e-4	0.974268474603097	0.420684055385894	LPX1
phosphate	YBR071W	Pro	0.0146325393301041	0.289073910411788	0.19159517113618	YBR071W
phosphate	YGL146C	Pro	0.0667564257923	0.132767621609494	0.112184048412943	RRT6
phosphate	YLL053C	Pro	0.0546950111780431	0.0239933870093996	0.0337224909567503	YLL053C
phosphate	YLR328W	Pro	0.0330283862140645	0.064337593910066	0.0677552483488383	NMA1
phosphate	YML048W	Pro	0.0234320600774052	0.378183612924756	0.229717450123272	GSF2
phosphate	YNL224C	Pro	0.00895940078610474	0.696431662738125	0.34278834917381	SQS1
phosphate	YOL117W	Pro	-0.011230612318405	0.751267634051569	0.359323354934165	RRI2
phosphate	YOR084W	Pro	0.02813777969413	0.0303935036469696	0.0398526465097172	LPX1
carbon	YBR071W	Qui	-0.163845290137174	3.22328217131653e-4	0.00152069741662482	YBR071W
carbon	YGL146C	Qui	-0.161010936546258	0.0109869202474691	0.0193937157608695	RRT6
carbon	YLL053C	Qui	-0.259076646079696	1.67358396986357e-6	4.80015956313537e-5	YLL053C
carbon	YLR328W	Qui	-0.245418204059309	3.59539221540661e-6	7.8444921063417e-5	NMA1
carbon	YML048W	Qui	-0.171232434599375	0.038715671048582	0.0473660305089251	GSF2
carbon	YNL224C	Qui	-0.153587482321676	0.00258879287823734	0.00682846841428004	SQS1
carbon	YOL117W	Qui	-0.160136107262487	9.27065325869435e-4	0.00322842824304139	RRI2
carbon	YOR084W	Qui	-0.134794429868687	8.4320306029187e-4	0.00301751467940604	LPX1
nitrogen	YBR071W	Qui	-0.15555692963874	0.00412043966526326	0.00955271335675129	YBR071W
nitrogen	YGL146C	Qui	-0.162983463561989	0.00392310730163596	0.00922977614500906	RRT6
nitrogen	YLL053C	Qui	-0.180565624230582	0.00929945812093286	0.0171982776133674	YLL053C
nitrogen	YLR328W	Qui	-0.124522187554422	0.0192222239548096	0.0288311618900603	NMA1
nitrogen	YML048W	Qui	-0.176486378856547	0.0120475646564165	0.0207144980810501	GSF2
nitrogen	YNL224C	Qui	-0.246714042390228	4.98855535270973e-7	2.25646406197957e-5	SQS1
nitrogen	YOL117W	Qui	-0.224369655341883	3.25279036164881e-5	3.38901549426128e-4	RRI2
nitrogen	YOR084W	Qui	-0.140365630528553	5.44803500431646e-5	4.73036450683362e-4	LPX1
phosphate	YBR071W	Qui	-0.163934705500848	0.00588230741605827	0.0123513016610147	YBR071W
phosphate	YGL146C	Qui	-0.182486627069224	0.0137232136730745	0.0226554632136214	RRT6
phosphate	YLL053C	Qui	-0.152392821305215	0.0279031263204301	0.0374698862480185	YLL053C
phosphate	YLR328W	Qui	-0.163933978369332	0.00271702830914472	0.00706441212166102	NMA1
phosphate	YML048W	Qui	-0.145857279773933	0.00369180633181536	0.00882503505613233	GSF2
phosphate	YNL224C	Qui	-0.23590022240645	2.69124813884288e-4	0.00133938672926067	SQS1
phosphate	YOL117W	Qui	-0.167777330859837	0.0362618302165528	0.0452569759344016	RRI2
phosphate	YOR084W	Qui	-0.160045040468741	2.84088379057964e-4	0.00139011823765471	LPX1
carbon	YBR071W	Qui-Pro	-0.195158024601554	8.53392808209965e-21	3.27838029292541e-20	YBR071W
carbon	YGL146C	Qui-Pro	-0.214015201474577	1.89432027744897e-9	1.42496368292012e-9	RRT6
carbon	YLL053C	Qui-Pro	-0.285696029166346	4.4715244914213e-27	5.59661775055312e-26	YLL053C
carbon	YLR328W	Qui-Pro	-0.284461813511527	1.04704568183717e-29	2.09409136367434e-28	NMA1
carbon	YML048W	Qui-Pro	-0.170259716237487	1.06650887055563e-4	4.16890430964725e-5	GSF2
carbon	YNL224C	Qui-Pro	-0.202729846335585	9.6792539246731e-17	1.97660553830167e-16	SQS1
carbon	YOL117W	Qui-Pro	-0.217837365275398	1.04031221835382e-15	1.83140263485155e-15	RRI2
carbon	YOR084W	Qui-Pro	-0.168569208746527	1.26859934168944e-19	3.95672463485131e-19	LPX1
nitrogen	YBR071W	Qui-Pro	-0.184533150103534	1.79212101253564e-11	1.76662335585323e-11	YBR071W
nitrogen	YGL146C	Qui-Pro	-0.179161584367895	5.38638842931046e-7	2.94271854487815e-7	RRT6
nitrogen	YLL053C	Qui-Pro	-0.208336753014012	3.90398250951062e-7	2.17760956539695e-7	YLL053C
nitrogen	YLR328W	Qui-Pro	-0.112685135645983	9.19442571400923e-4	3.13538159345718e-4	NMA1
nitrogen	YML048W	Qui-Pro	-0.191924168230994	3.86241204835409e-6	1.87046414723089e-6	GSF2
nitrogen	YNL224C	Qui-Pro	-0.246540525722325	1.55576846391311e-22	8.04850885331048e-22	SQS1
nitrogen	YOL117W	Qui-Pro	-0.313998697132274	3.62595334962312e-20	1.24722508834554e-19	RRI2
nitrogen	YOR084W	Qui-Pro	-0.126831119858633	6.00871005557791e-12	6.33871533867382e-12	LPX1
phosphate	YBR071W	Qui-Pro	-0.181925242096146	4.59544328736304e-11	4.27380631710657e-11	YBR071W
phosphate	YGL146C	Qui-Pro	-0.243970922111182	5.26742478851934e-10	4.25606167835382e-10	RRT6
phosphate	YLL053C	Qui-Pro	-0.202735822245671	2.82518389165053e-9	2.08635582405863e-9	YLL053C
phosphate	YLR328W	Qui-Pro	-0.189678405651068	3.42607186141046e-13	4.18550340751656e-13	NMA1
phosphate	YML048W	Qui-Pro	-0.171894763602979	1.12027740024273e-11	1.13668313622955e-11	GSF2
phosphate	YNL224C	Qui-Pro	-0.236347640085435	5.51089034643699e-17	1.17743692423874e-16	SQS1
phosphate	YOL117W	Qui-Pro	-0.169504496334945	2.6128263962133e-5	1.11355079276226e-5	RRI2
phosphate	YOR084W	Qui-Pro	-0.185781379216271	4.94517785363477e-21	2.00284865053266e-20	LPX1
