## Supplementary material for "Regulatory kinase genetic interaction profiles differ between environmental conditions and cellular states": Sun et al Table S11

term_ID	Variable	uniqueness	Description	setSize	enrichmentScore	NES	p.adjust	rank	pvalue	core_enrichment
GO:0033500	Carbon_fit	0.619	carbohydrate homeostasis	18	-0.7368141633763847	-2.252297424557547	0.002127027717272379	171	7.685650736362197e-6	850614/854553/851417/851527/851243
GO:0006348	Carbon_fit	0.735	chromatin silencing at telomere	50	0.47025295544958884	2.2221844809738918	0.004047451943113636	922	2.052688406005345e-5	854158/854725/852472/856856/855626/853957/855132/851762/851772/854247/851265/855328/854190/852080/855964/852050/855217/856654/853808/852392/854384/852846/852607/854404/851048/851220/854480
GO:0009743	Carbon_fit	0.363	response to carbohydrate	15	-0.7577406367939966	-2.2058516092463787	0.0037892101158381888	171	1.5761012613538395e-5	854553/851417/851527/851243
GO:0009069	Nitrogen_fit	0.813	serine family amino acid metabolic process	19	0.6892264953788038	1.9678682491231823	0.009454786120523721	211	4.358705559894818e-4	853869/853602/850527/856296/851582/854834
GO:0006354	Nitrogen_fit	0.678	DNA-templated transcription, elongation	39	0.645222570720561	2.160586750736081	2.0966174366115697e-4	671	5.741170796960624e-6	856908/854203/852516/853327/852607/853605/854940/855515/853271/852275/856911/855569/852839/855788/856002/855097/856572/850897/854290/853098/852547
GO:0040029	Nitrogen_fit	0.666	regulation of gene expression, epigenetic	98	0.5743581869551718	2.2491753993296917	6.016658950327632e-5	694	1.2432367918523233e-6	854480/854203/853327/851220/854725/852607/855217/854158/851699/852744/850297/851485/855305/855710/855515/852275/855355/853957/853808/852392/850658/853186/852399/851811/851802/854918/851568/852283/851772/855964/856654/855626/852294/852472/851265/852199/852080/855097/854143/854190/853381/851263/852547/854851/850347/854086
GO:0006368	Nitrogen_fit	0.688	transcription elongation from RNA polymerase II promoter	35	0.6604858635739408	2.163887641582739	3.548759650073847e-4	623	1.0209603152725454e-5	856908/854203/852516/853327/852607/853605/854940/855515/852275/856911/855569/852839/855788/856002/855097/856572/850897/854290/853098
GO:0034660	Nitrogen_fit	0.663	ncRNA metabolic process	159	0.43278098828458755	1.798641397612312	9.68217003251786e-4	625	2.8861927999879934e-5	851984/853673/854480/855968/852607/851558/855575/852353/853708/853894/855522/856352/851887/856360/853271/852487/856415/853400/853015/852972/851100/853347/851529/855360/856511/853529/856019/852839/853750/850682/851454/856429/855881/852418/855329/856002/853305/856481/855097/852817/855174/852853/856015/852619/853114
GO:0071824	Nitrogen_fit	0.768	protein-DNA complex subunit organization	61	0.6471940735486688	2.3556871115414473	6.232789076541328e-5	630	1.339455538112868e-6	855485/855744/854480/854203/852516/853327/851699/852659/853605/852592/855515/853271/852275/853100/856911/852494/855475/856437/852839/852294/851567/854841/852814/856129/854976/852199/854869/851934/853098/856831
GO:0006914	Phosphate_fit	0.945	autophagy	117	-0.371554365848259	-1.853902998018784	0.010168456017852252	310	1.0588465134868711e-4	853362/852088/851141/852695/855194/856753/855983/852425/856602/853916/852753/852428/852708/855741/855479/856004/855963/854170/851335/850511/850577/852709/852518/853829/853350/851686/852462/856425/854161
GO:0007034	Phosphate_fit	0.951	vacuolar transport	84	-0.4251103038341866	-1.998110990917162	0.0054162483691095244	558	5.075970356333119e-5	851731/850400/853991/850772/855446/851954/851087/853589/852444/850619/855983/853906/853502/853177/853042/852753/852428/856141/852591/853429/850577/850868/852462/855869/854142
GO:0009268	Phosphate_fit	0.902	response to pH	18	-0.7183430468769171	-2.3240302342842414	0.001733832707110058	125	1.0230876786140572e-5	852563/853803/854503/851613/856358/853350/856425/854195/855422/854449
GO:0023052	Phosphate_fit	0.982	signaling	253	-0.2891473421577386	-1.6141821349012158	0.031250780163924206	721	4.4473515679309004e-4	850785/852563/850497/853929/854274/852316/852897/854360/856128/854553/851997/855942/855596/855006/854179/850345/850884/855040/853965/853902/851310/853229/853962/851647/850399/854687/854032/853744/855765/855336/856854/855130/853338/856191/852984/856866/856749/851569/853362/850513/855634/852088/851141/854684/856081/852020/851023/851676/854342/854073/855393/850783/851527/856210/850639/856478/851978/…
GO:0030242	Phosphate_fit	0.88	autophagy of peroxisome	13	-0.7664774740666073	-2.247425341221918	0.003090635933435098	244	2.2528064769919142e-5	852425/855479/855963/854170/850577/853350/851686/856425
GO:0008219	Phosphate_fit	0.905	cell death	36	-0.4888441738364709	-1.9081645154618356	0.04722025917853008	913	9.801977114514302e-4	856382/850698/855120/856584/852670/850884/852225/855765/854919/852716/851676/855418/851926/854710/855963/855980/853350/856924
GO:0043603	Phosphate_fit	0.861	cellular amide metabolic process	299	0.30212529898918866	1.8957504374476895	0.0010295087731585874	460	3.93078670765167e-6	856513/850590/854338/853631/852107/856156/856351/856026/853262/854841/856805/856784/850994/853573/852487/854696/852379/850592/852976/851216/851478/853477/854856/852926/853305/852353/854673/853557/856015/850827/852922/851339/853969/852911/855658/852773/856868/852474/852479/851422/854939/851169/856018/853203/856415/850889/855688/850605/852564/850434/850320/855628/855903/851058/854479/855174/851421/…
GO:0072665	Phosphate_fit	0.94	protein localization to vacuole	82	-0.4475137896793066	-2.0939154084952634	0.0022198216745823104	310	1.541007757433051e-5	855446/854904/850966/855687/853362/850619/852695/855194/855983/853906/852425/853177/853042/852753/852428/852591/855741/855479/856004/855676/853429/850577/852518/851686/852462/854142
GO:0006476	Phosphate_fit	0.835	protein deacetylation	27	-0.543075248202737	-1.9686779822344707	0.039526788458979306	475	7.271502215640067e-4	855305/854158/855987/854694/852681/852399/851672
GO:0002181	Phosphate_fit	0.816	cytoplasmic translation	107	0.46565866220315305	2.4942469434551775	0.0010295087731585874	445	2.9807947394934437e-6	850590/854338/856156/856026/853262/856805/856784/850994/852379/850592/852976/851478/853305/852353/854673/853557/856015/852922/853969/852911/855658/856868/852479/851422/854939/851169/856415/850889/852564/850320/855628/855903/851058/855174/852730/853249/850882/851082
GO:0098732	Phosphate_fit	0.901	macromolecule deacylation	28	-0.5586343259065801	-2.044640133050307	0.024241665066202185	475	2.945013111131817e-4	850809/855305/854158/855987/854694/852681/852399/851672
GO:0006354	Phosphate_fit	0.824	DNA-templated transcription, elongation	39	0.523623514493919	2.2444564974930357	0.0037279924223798592	1045	3.10558202489124e-5	855055/856572/852839/855515/854156/854290/852275/852322/853697/853293/853546/854203/856908/854675/855656/853922/855788/853035/853327/854940/853605/852516/853098/851177/853271/852547
GO:0034660	Phosphate_fit	0.808	ncRNA metabolic process	159	0.37556231436237597	2.1554329791739506	0.0010295087731585874	368	3.249306273110691e-6	856511/855603/851984/854338/851154/853262/852839/856019/852295/855522/856805/850797/854116/852487/852616/852817/853305/852353/856015/855738/854060/854485/852773/852479/853293/855360/854939/856415/853860/850889/854245/855688/855709/852310/855628/855903/856463/855174
GO:0048584	Phosphate_fit	0.811	positive regulation of response to stimulus	43	-0.4615550205170176	-1.8802214597808187	0.04722025917853008	494	0.001025260607317089	851647/850399/851799/855765/856854/850928/856191/852088/851023/856210/850639/855963/853350/852681/852399
