## Supplementary material for "Regulatory kinase genetic interaction profiles differ between environmental conditions and cellular states": Sun et al Table S15

condtion	ONTOLOGY	ID	Description	order	GeneRatio	BgRatio	pvalue	p.adjust	qvalue	geneID	Count
carbon_qui	CC	GO:0000322	storage vacuole	8	69/556	464/6431	3.18e-6	3.8e-4	3.74e-4	851259/852366/852369/852459/852485/850296/850364/851506/851429/851663/852048/852088/852092/852094/852138/856783/856788/850524/852628/853175/856381/856423/856527/856540/856556/856609/854721/854719/853326/853282/853280/853276/853663/853660/853876/850726/850731/850772/850782/850910/851056/851131/851164/851183/854918/855187/855255/855261/855285/855343/855660/855541/855504/855396/855395/855394/855736/…	69
carbon_qui	CC	GO:0005618	cell wall	10	23/556	119/6431	1.76e-4	0.010086425	0.009925609	851259/852459/852134/856893/856527/853326/853282/853280/853977/850726/850731/850811/850910/851016/851056/851107/855255/855394/855780/853988/854010/854174/854389	23
carbon_qui	CC	GO:0031225	anchored component of membrane	9	16/556	69/6431	1.97e-4	0.010086425	0.009925609	852134/856893/856527/853977/850731/850811/851056/851107/855255/855394/855780/853988/854010/854174/854389/856051	16
nitrogen_qui	BP	GO:0035967	cellular response to topologically incorrect protein	7	11/430	44/6427	1.08e-4	0.041556641	0.039230355	852376/852460/851627/852020/856823/850513/850583/853149/856478/855411/854149	11
nitrogen_qui	CC	GO:0000839	Hrd1p ubiquitin ligase ERAD-L complex	6	7/430	13/6431	6.87e-6	9.92e-4	8.89e-4	852500/851627/852020/850904/854979/855306/854149	7
nitrogen_qui	CC	GO:0005777	peroxisome	5	17/430	87/6431	4.91e-5	0.002366208	0.00212015	852557/850361/851494/851843/856694/850514/852915/852979/856565/854745/854646/853254/853870/853971/850686/855244/855991	17
nitrogen_qui	CC	GO:0097346	INO80-type complex	4	7/430	25/6431	9.51e-4	0.024855039	0.022270404	852532/851934/852096/850534/850774/854966/855506	7
nitrogen_qui	CC	GO:0000322	storage vacuole	8	48/430	464/6431	0.001337406	0.027607871	0.024736974	851280/852241/852444/852596/850387/850433/851328/851685/851706/852032/852088/856649/850544/850503/850496/852774/852635/853123/853175/856454/854721/853441/853309/853287/853497/853870/853884/853978/850631/850685/850678/850772/850952/855012/854916/855023/855235/855423/855411/854052/854046/854173/854199/854234/854271/854273/855940/856171	48
phosphate_qui	BP	GO:0055114	oxidation-reduction process	2	70/603	456/6427	1.56e-5	0.023691046	0.02321185	851237/852302/852378/852546/850332/851474/851386/851311/851676/851843/851880/851974/852011/852154/856664/856765/856775/856797/856804/856924/850569/850570/850610/852844/852717/852636/852979/853058/853095/853121/853149/856581/856584/854768/854766/854854/853575/853792/853769/853878/853951/850675/850698/850715/850736/850833/850861/850871/850902/851111/851146/854950/855014/855057/855131/855137/855176/…	70
phosphate_qui	MF	GO:0005215	transporter activity	1	63/602	432/6419	1.97e-4	0.039424207	0.038187512	851211/851207/851246/852243/852343/852360/852361/852429/852506/852543/852596/850385/850387/850438/851597/851697/851766/852121/856712/856761/856779/856789/850490/852868/852709/852610/852946/853039/853158/856472/856492/853296/853461/853710/853680/853679/853647/853978/850671/850690/850829/851063/851111/855023/855622/855580/855490/855446/855398/855388/855809/854080/854002/854332/854506/854511/854530/…	63
