## Supplementary material for "Regulatory kinase genetic interaction profiles differ between environmental conditions and cellular states": Sun et al Table S16

condtion	ONTOLOGY	order	ID	Description	GeneRatio	BgRatio	pvalue	p.adjust	qvalue	geneID	Count
carbon_qui	BP	11	GO:0006605	protein targeting (peroxisome)	32/581	194/6427	5.43e-4	0.036271039	0.034348187	851244/852469/851413/851720/851858/851929/856740/852774/852968/853034/853120/856387/853429/853416/853219/853886/850654/850888/854966/855041/855507/855387/854126/854113/854038/853991/854168/854192/854472/856070/855991/856135	32
carbon_qui	BP	10	GO:0016042	lipid catabolic process	18/581	61/6427	4.04e-6	7.42e-4	7.03e-4	851247/852476/850432/851481/856739/852874/852733/854646/853878/853964/850990/854943/855020/855361/855518/854151/855895/856108	18
carbon_qui	BP	9	GO:0071214	cellular response to abiotic stimulus(osmotic stress)	18/581	75/6427	8.81e-5	0.008815919	0.008348557	852224/852423/852563/850385/851774/856750/856823/852979/853313/853297/850650/850692/850706/855035/855092/855554/855765/854227	18
carbon_qui	BP	3	GO:0006470	protein dephosphorylation	16/581	72/6427	5.48e-4	0.036271039	0.034348187	852224/852579/850457/851368/851639/852046/856781/856823/856873/856534/850650/850706/851153/855699/855967/856187	16
carbon_qui	CC	4	GO:0000118	histone deacetylase complex	10/581	35/6431	7.66e-4	0.014876494	0.013239367	852392/852399/851788/852681/854694/855097/855407/854158/855964/856134	10
carbon_qui	CC	6	GO:0044437	vacuolar part	42/581	291/6431	0.001377781	0.023929873	0.021296442	852444/852504/850387/850432/851563/851328/851685/851697/851908/852097/852108/856697/856789/850496/850577/852774/852695/853026/854660/853761/853981/850631/850736/850885/851006/851074/851102/855207/855235/855245/855608/855423/855380/854089/853991/854234/854255/854394/854466/856050/855983/855840	42
carbon_qui	BP	5	GO:0044804	autophagy of nucleus/mitochondrion/lysosomal	14/581	43/6427	1.37e-5	0.001894637	0.001794196	852518/850432/851585/850577/852695/856472/856602/853416/855194/855479/855741/855983/855954/856315	14
nitrogen_qui	CC	3	GO:0000322	storage vacuole	40/316	464/6431	2.89e-4	0.02800829	0.027154852	852366/852458/850319/852108/852998/853169/856345/854634/854846/853414/853326/853296/853514/853567/853912/850726/850800/851183/854918/855255/855623/855545/855541/855394/855392/855389/855775/854070/854050/854030/854007/854462/854477/856088/856018/856004/855927/856152/856280/856324	40
phosphate_qui	CC	4	GO:0033698	histone deacetylase complex	6/657	31-Dec	5.98e-4	0.045916981	0.041563802	851220/852392/854725/853650/855626/855964	6
phosphate_qui	CC	2	GO:0000322	storage vacuole	79/657	464/6431	1.94e-6	2.37e-4	2.14e-4	852200/852189/852366/850364/850398/851434/851663/852048/852094/852131/856788/856860/856934/850536/852774/852721/853123/853138/853169/853175/856345/856338/856423/856513/856556/856609/854743/854721/854719/854634/854824/853326/853267/853261/853567/853588/853735/853663/853660/850631/850683/850687/850721/850731/850782/850910/851056/851075/851164/851183/854959/855187/855195/855255/855667/855660/855545/…	79
phosphate_qui	BP	3	GO:0016311	protein dephosphorylation	30/657	138/6427	4.39e-5	0.018247806	0.01666612	852224/852186/852310/852382/852389/852422/850366/851537/851621/851646/856807/856823/856856/853117/856440/854758/853274/851075/851126/854946/854903/855112/855722/855618/855520/855504/855392/854257/854457/856236	30
phosphate_qui	BP	1	GO:1903046	meiotic cell cycle process	51/657	275/6427	1.39e-5	0.018247806	0.01666612	852265/852295/852331/852365/852404/850454/851304/851567/851648/851727/851994/852134/856869/856926/850565/852678/852623/852920/853100/853140/856364/856361/856557/856590/853271/853900/850826/850910/850935/851056/851110/851166/854976/855055/855170/855221/855701/855642/855527/855520/855785/854063/854062/854047/853988/854349/854416/856085/855965/855964/856115	51
