## Supplementary material for "Regulatory kinase genetic interaction profiles differ between environmental conditions and cellular states": Sun et al Table S17

condtion	ONTOLOGY	ID	order	Description	GeneRatio	BgRatio	pvalue	p.adjust	qvalue	geneID	Count
carbon_qui	CC	GO:0000322	4	storage vacuole	54/380	464/6431	7.06e-7	7.59e-5	7.1e-5	852200/852366/852369/850296/851315/851663/851706/852094/856702/856934/850502/853169/853175/856338/856423/856527/856556/854721/854719/853326/853261/853529/853588/853660/853876/850721/850726/851056/851075/855187/855195/855255/855261/855285/855343/855717/855660/855541/855504/855438/855396/855395/855736/855747/855803/854141/854070/854061/854050/854030/853988/854174/854199/856018	54
carbon_qui	CC	GO:0071782	5	endoplasmic reticulum tubular network	8/380	25/6431	6.13e-5	0.003444472	0.003225765	852382/852481/851926/856480/854718/853872/855464/854336	8
carbon_qui	CC	GO:0000407	6	phagophore assembly site	9/380	45/6431	0.001057671	0.049534281	0.0463891	852200/851406/851686/856576/853261/853889/850684/854282/855937	9
nitrogen_qui	BP	GO:0016311	3	dephosphorylation	27/523	138/6427	1.31e-5	0.010093196	0.009718298	852186/852382/852422/852579/850366/851558/851421/851339/851639/856823/852622/853023/853117/853927/851075/854903/855218/855303/855359/855624/855618/855595/855520/855504/854257/854457/855923	27
nitrogen_qui	CC	GO:0000322	4	storage vacuole	64/523	464/6431	1.21e-5	0.001169204	0.001116154	852241/852436/852537/852589/850387/850465/851551/851514/851506/851429/851423/851374/851328/851706/852094/856702/856783/856934/850544/852878/852721/853123/853212/856343/856423/856454/854721/854719/854824/853441/853366/853326/853309/853290/853280/853276/853663/853660/853968/850685/850721/850731/850910/851056/851075/854959/855195/855261/855667/855504/855423/855411/855398/855736/854160/854151/854070/…	64
nitrogen_qui	CC	GO:0005933	2	cellular bud	37/523	252/6431	2.66e-4	0.019302533	0.018426738	852193/852168/852382/852427/850345/850376/851550/851440/851430/851375/852107/850497/852920/853136/853144/856514/856545/853820/853818/853650/850773/850805/854959/854903/854931/855230/855316/855667/855607/855423/855785/854271/854296/854336/854481/854505/856140	37
nitrogen_qui	CC	GO:0071782	5	endoplasmic reticulum tubular network	8/523	25/6431	5.66e-4	0.03280324	0.031314889	852382/852481/851323/856480/854903/855464/854336/856140	8
nitrogen_qui	MF	GO:0030246	1	carbohydrate binding	9/523	26/6419	1.31e-4	0.011936487	0.011600854	851241/852530/851527/851333/852128/852721/856617/853977/850769	9
