## Supplementary material for "Regulatory kinase genetic interaction profiles differ between environmental conditions and cellular states": Sun et al Table S18

condtion	ONTOLOGY	ID	order	Description	GeneRatio	BgRatio	pvalue	p.adjust	qvalue	geneID	Count
carbon_qui	BP	GO:0016042	10	lipid catabolic process	11/227	61/6427	7.37e-6	0.008788346	0.008731352	851481/851449/852874/853768/855018/855250/855518/854151/854225/854293/856246	11
nitrogen_qui	BP	GO:0006476	9	protein deacetylation	9/298	31/6427	7.18e-6	0.002250043	0.002104557	851220/852399/851772/852681/854725/854694/854966/854086/856134	9
nitrogen_qui	BP	GO:0045912	8	negative regulation of carbohydrate metabolic process	7/298	18/6427	8.79e-6	0.002250043	0.002104557	851220/852349/851788/851842/850572/852624/855166	7
nitrogen_qui	BP	GO:0016569	7	covalent chromatin modification	21/298	185/6427	1.17e-4	0.020691769	0.019353849	851220/852399/852516/852547/851772/851788/851859/856642/852744/852681/854725/854694/853327/854966/855586/855475/854086/854203/854480/856060/856134	21
phosphate_qui	BP	GO:0044804	1	autophagy of nucleus	Jun-85	43/6427	1.85e-5	0.005641335	0.005452568	852200/851406/856576/850684/855498/854273	6
phosphate_qui	BP	GO:0007033	3	vacuole organization	Aug-85	100/6427	4.65e-5	0.008522964	0.008237773	852200/850296/851406/856647/856576/854770/855498/854273	8
phosphate_qui	BP	GO:0000422	2	autophagy of mitochondrion	May-85	37/6427	1.12e-4	0.011444373	0.011061427	852200/851406/856576/850684/855498	5
phosphate_qui	BP	GO:0033365	6	protein localization to organelle	15/85	407/6427	2.44e-4	0.020311309	0.019631662	851264/852200/851458/851406/853177/856576/854718/853818/853886/850684/854918/855654/855498/854408/855978	15
phosphate_qui	BP	GO:1990778	5	protein localization to cell periphery	Apr-85	30/6427	6.01e-4	0.036729204	0.035500189	852382/851372/853818/851018	4
phosphate_qui	BP	GO:0032258	4	protein localization by the Cvt pathway	May-85	55/6427	7.44e-4	0.042637138	0.041210434	852200/851406/856576/850684/855498	5
